# The ESCRT-0 protein HRS regulates hepatocellular lipid droplet catabolism

**DOI:** 10.1101/2025.11.13.686840

**Authors:** Mathilda M. Willoughby, Ankit Shroff, Bridget E. Crossman, Micah B. Schott

## Abstract

Lipid droplets (LDs) are dynamic organelles that regulate lipid storage and metabolism pathways central to metabolic liver disease. LD turnover occurs in part through lysosomal catabolism (i.e. lipophagy) whereby LDs are thought to follow two distinct trafficking pathways: autophagosome-dependent *macro*lipophagy and the autophagosome-independent *micro*lipophagy. However, the molecular machinery that regulates these two distinct pathways, especially that of microlipophagy in mammalian cells, is poorly understood. In yeast, microlipophagy has been shown to rely on a protein family known as the endosomal sorting complex required for transport (ESCRT). Here, we used an ESCRT-specific RNAi library in hepatocytes which identified the ESCRT-0 protein hepatocyte growth factor receptor substrate (HRS) as a critical regulator of LD homeostasis. HRS depletion leads to significant LD accumulation which is not due to increased LD formation but from impaired LD catabolism. HRS-deficient cells retain lipolysis activity; however, they exhibit decreased LD targeting via microlipophagy, accompanied by compensatory increases in autophagosome targeting to LDs. In agreement with these findings, HRS knockdown suppressed mTOR signaling, boosted autophagosome formation, and reduced the degradation of autophagic cargo. Despite maintaining lysosome numbers, HRS knockdown raised lysosomal pH causing decreased autophagic degradative capacity and contributing to LD accumulation. Overall, these findings identify HRS as a modulator of LD turnover in mammalian cells, regulating lipophagy through lysosomal function.

**Significance Statement:**

- The regulatory molecular mechanisms of lipophagy are not clearly defined. This study identifies novel ESCRT proteins as regulators of LD homeostasis in several cell lines.
- In hepatocytes, we identified HRS specifically regulates LD catabolism, whereby HRS-dependent regulation of LDs is dual-faceted, affecting LD-lysosomal targeting and lysosomal function.
- Our findings are significant because they provide mechanistic insights into the role of ESCRT proteins in LD metabolism. Elucidating ESCRT-mediated lipophagy can potentially aid in developing novel targets to prevent aberrant lipid trafficking and utilization, particularly in the liver where LDs can accumulate and cause irreversible liver damage.
