## Supplemental Table 1 for "The ESCRT-0 protein HRS regulates hepatocellular lipid droplet catabolism"

### Sheet: ReadMe
Gene descriptions were acquired from NCBI
For each table, experiments were performed in tripilcate, and LD area/cell values of each knockdown was normalized to cells transfected with non-targeting RNA (NTCT)

### Sheet: Table S1
Table S1. LD Area/Cell values of targeted RNAi screen in Hep3B cells of ESCRT and ESCRT-related genes
Gene	Gene Name	Description	Trial 1 (Normalized LD Area/Cell (µm2)	Trial 2 (Normalized LD Area/Cell (µm2)	Trial 3 (Normalized LD Area/Cell (µm2)	Trial 4 (Normalized LD Area/Cell (µm2)	AVG	Std Dev.
VPS37C	VPS37C subunit of ESCRT-I	component of the ESCRT-I complex	2.94001	0.78573	1.65131	1.34435	1.68035	0.913024
PNPLA2	patatin like domain 2, triacylglycerol lipase	gene encodes an enzyme which catalyzes the first step in the hydrolysis of triglycerides in adipose tissue	2.29665	1.89449	1.12405	1.18411	1.62482	0.568352
HGS	hepatocyte growth factor-regulated tyrosine kinase substrate	gene encodes for protein that regulates endosomal sorting and plays a critical role in the recycling and degradation of membrane receptors	1.98312	1.33793	1.59101	1.39828	1.57758	0.291108
STAM	signal transducing adaptor molecule	gene encodes a member of the signal-transducing adaptor molecule family; mediates bownstream signaling of cytokine receptors and plays a role in ER to Golgi trafficking; associates with HRS to form ESCRT-0	0.804047	2.18444	0.743061	1.62176	1.33833	0.691867
VPS28	VPS28 subunit of ESCRT-I	gene encodes protein subunit of the ESCRT-I complex which functions in the transport and sorting of proteins into subcellular vesicles	2.04999	0.431461	1.13326	1.64615	1.31522	0.69846
TSG101	tumor susceptibility 101	protein encoded by this gene belongs to a group of apparently inactive homologs of ubiquitin-conjugating enzymes	1.69439	0.592942	0.443134	2.49932	1.30745	0.970885
ATG7	autophagy related 7	gene encodes an E1-like activating enzyme essential for autophagy and cytoplasmic to vacuole transport	1.96169	1.16126	0.616065	1.46269	1.30043	0.563122
CHMP2A	charged multivesicular body protein 2A	member of the chromatin-modifying protein/charged multivesicular body protein (CHMP) family; component of ESCRT-III	2.13597	0.488232	1.2589	1.21621	1.27483	0.674286
AURKB	aurora kinase B	gene encodes a member of the auora kinase subfamily of serine/threonine kinases; participates in the regulation of alignment and segregation of chromosomes during mitosis and meiosis through association with microtubules	1.80453	1.08981	1.16937	1.0108	1.26863	0.363084
CD63	CD63 molecule	protein encoded by this gene is a member of the transmembrane 4 superfamily, also known as the tetraspanin family; mediates signal transduction events that play a role in the regulation of cell development, activation, growth and motility; cell surface glyoprotein	1.53731	1.53656	0.858143	1.12583	1.26446	0.333064
LIPE	lipase E, hormone sensitive type	converts cholesteryl esters to free cholesterol for steroid hormone production	1.48428	1.9238	0.629698	1.00383	1.2604	0.563867
CHMP5	charged multivesicular body protein 5	member of the chromatin-modifying protein/charged multivesicular body protein (CHMP) family; component of ESCRT-III	1.51292	1.58087	0.926676	0.922078	1.23564	0.360483
CHMP6	charged multivesicular body protein 6	gene encodes a member of the chromatin-modifying protein/charged multivesicular body protein family; component of the ESCRT-III complex	2.20499	0.609029	1.01769	1.07239	1.22602	0.684609
PTPN23	protein tyrosine phosphatase non-receptor type 23	gene encodes a member of the non-receptor type protein-tyrosine phosphatase family; plays a role in ciliogenesis and is part of ESCRT pathways	1.22915	1.19597	0.886023	1.56518	1.21908	0.277698
SPAST	spastin	gene encodes a member of the AAA protein family	1.64664	1.33773	0.819332	1.05035	1.21351	0.358252
CHMP4A	charged multivesicular body protein 4A	member of the chromatin-modifying protein/charged multivesicular body protein (CHMP) family which are components of the ESCRT-III complex	1.48788	1.35937	0.530214	1.44292	1.2051	0.453062
MVB12B	multivesicular body subunit 12B	gene encodes a component of the ESCRT-I complex which mediates the sorting of ubiquitinated cargo protein from the plasma membrane to the endosomal vesicle	1.54803	0.741515	1.08376	1.38843	1.19043	0.355895
LIPA	lipase A, lysosomal acid type	gene encodes an enzyme that functions in the lysosome to catalyze the hydrolysis of cholesteryl esters and triglycerides	1.23962	1.88922	0.349423	1.22436	1.17566	0.632007
CHMP4C	charged multivesicular body protein 4C	member of the chromatin-modifying protein/charged multivesicular body protein (CHMP) family; component of ESCRT-III	1.99672	0.832836	0.517932	1.3106	1.16452	0.643425
MITD1	microtubule interacting and trafficking domain containing 1	protein functions as a homodimer with the N-terminus binding to ESCRT-III subunits; regulates ESCRT-III activity and is required for proper cytokinesis	2.03119	0.712423	0.8014	1.06764	1.15316	0.604494
PDCD6IP	programmed cell death 6 interacting protein	gene encodes a protein that functions within the ESCRT pathway in the abscission stage of cytokinesis, in intralumenal endosomal vesicle formation, and in enveloped virus budding	1.60873	0.584915	0.89634	1.36313	1.11328	0.459757
CEP55	centrosomal protein of 55 kDa	involved in cranial skeletal system development, establishment of protein localization, and midbody abscissionacts upstream of or within mitotic cytokinesis	1.36399	0.973798	0.983911	1.12309	1.1112	0.181776
ARRDC1	arrestin domain containing 1	enables several functions, including arrestin family protein binding activity, ubiquitin protein ligase binding activity, and ubiquitin-like ligase-substrate adaptor activity	1.20291	1.93931	0.271923	1.02391	1.10951	0.684635
VPS25	vacuolar protein sorting 25 homolog	gene encodes protein component of ESCRT-II complex which functions in sorting of ubiquitinated membrane proteins during endocytosis	2.06622	0.531516	0.427168	1.36966	1.09864	0.770752
UBAP1	ubiquitin associated protein 1	gene is a member of the UBA domain family, whose members include proteins having connections to ubiquitin and the ubiquitination pathway	1.9033	0.780047	0.328175	1.38129	1.0982	0.688595
ZFVYE19	zinc finger FYVE-type containing 19	enables phosphatidylinositol-3-phosphate binding activity	1.38567	1.21594	0.379022	1.38699	1.09191	0.481996
VPS37B	VPS37B subunit of ESCRT-I	enables calcium-dependent protein binding activity; component of ESCRT-I complex	0.996561	1.20004	0.638295	1.364	1.04972	0.312764
MGLL	monoglyceride lipase	gene encodes a serine hydrolase of the AB hydrolase superfamily that catalyzes the conversion of monoacylglycerides to free fatty acids and glycerol	1.35951	1.6194	0.300418	0.912017	1.04784	0.577613
CHMP1B	charged multivesicular body protein 1B	member of the chromatin-modifying protein/charged multivesicular body protein (CHMP) family; component of ESCRT-III	1.30425	0.761519	0.9704	1.1413	1.04437	0.23267
CHMP4B	charged multivesicular body protein 4B	gene encodes a member of the chromatin-modifying protein/charged multivesicular body protein (CHMP) protein family; component of the ESCRT-III complex	1.61369	0.777125	0.723287	0.980574	1.02367	0.408656
STAM2	signal transducing adaptor molecule 2	adaptor protein involved in the downstream signaling of cytokine receptors	1.38911	0.84051	0.862564	0.973692	1.01647	0.255171
NTCT			1	1	1	1	1	0
CHMP3	charged multivesicular body protein 3	gene encodes a protein that sorts transmembrane proteins into lysosomes/vacuoles via the multivesicular body (MVB) pathway; component of the ESCRT-III complex	1.55515	0.833125	0.464137	1.10776	0.990041	0.459855
VPS36	ESCRT-II subunit protein VPS36	enables ubiquitin binding activity; component of the ESCRT-II complex	1.38479	0.789423	0.832719	0.915937	0.980717	0.274449
SNF8	SNF8 subunit of ESCRT-II	gene encodes protein component of the ESCRT-II complex, which regulates the movement of ubiquitinylated transmembrane proteins to the lysosome for degradation	1.45597	0.814694	0.514124	1.07836	0.965786	0.399908
IST1	IST1 factor associated with ESCRT-III	gene encodes a protein with MIT-interacting motifs that interacts with ESCRT	1.1602	0.647112	0.980717	0.976088	0.94103	0.213876
CHMP2B	charged multivesicular body protein 2B	gene encodes a component of the heteromeric ESCRT-III complex	1.65192	0.566773	0.450504	1.01494	0.921035	0.544646
VPS37A	VPS37A subunit of ESCRT-I	gene belongs to the VPS37 family; component of the ESCRT-I	1.26834	0.655589	0.585974	1.14173	0.912907	0.342436
PDCD6	programmed cell death 6	gene encodes a calcium-binding protein belonging to the penta-EF-hand protein family	1.04559	1.18958	0.260501	1.09308	0.897187	0.428664
ULK3	unc-51 like kinase 3	enables protein serine/threonine kinase activity	1.30841	0.693029	0.416114	1.14757	0.891279	0.410188
VPS4A	vacuolar protein sorting 4 homolog A	member of the AAA protein family (ATPases associated with diverse cellular activities), and is the homolog of the yeast Vps4 protein	1.25962	0.597727	0.688037	1.00274	0.887031	0.303043
VPS4B	vacuolar protein sorting 4 homolog B	member of the AAA protein family (ATPases associated with diverse cellular activities), and is the homolog of the yeast Vps4 protein	1.67152	0.581672	0.333088	0.948386	0.883666	0.582877
VTA1	vesicle trafficking 1	gene encodes protein invovled in trafficking of the multivesicular body	1.26474	0.846771	0.361091	0.936975	0.852393	0.373537
MVB12A	multivesicular body subunit 12A	enables lipid binding activity and ubiquitin binding activity; component of ESCRT-I	1.17052	0.529525	0.78789	0.85387	0.835451	0.263605
BROX	charged multivesicular body protein 2B	gene encodes protein component of ESCRT-III complex	0.95801	0.515332	0.862687	0.724509	0.765135	0.192154
VPS37D	VPS37D subunit of ESCRT-I	predicted to be involved in protein targeting to membrane; component of the ESCRT I complex	0.930337	0.610089	0.631786	0.84603	0.75456	0.158335
CHMP7	charged multivesicular body protein 7	involved in several processes, including midbody abscission, mitotic nuclear division, and vacuolar transport; component of ESCRT-III	0.962009	0.551296	0.614714	0.851039	0.744764	0.193935
CHMP1A	charged multivesicular body protein 1A	gene encodes a member of the CHMP/Chmp family of proteins which are involved in multivesicular body sorting of proteins to the interiors of lysosomes	0.879549	0.524195	0.56706	0.89564	0.716611	0.198318

### Sheet: Table S2
Table S2. LD Area/Cell values of targeted RNAi screen in HeLa cells of ESCRT and ESCRT-related genes
Gene Abbreviaton	Gene Name	Description	Trial 1 (Normalized LD Area/Cell (µm2)	Trial 2 (Normalized LD Area/Cell (µm2)	Trial 3 (Normalized LD Area/Cell (µm2)	Avg Normalized LD Area/Cell	Std Dev.
CHMP2A	charged multivesicular body protein 2A	member of the chromatin-modifying protein/charged multivesicular body protein (CHMP) family; component of ESCRT-III	1.67221	2.20623	3.02525	2.30123	0.681507
PNPLA2	patatin like domain 2, triacylglycerol lipase	gene encodes an enzyme which catalyzes the first step in the hydrolysis of triglycerides in adipose tissue	2.85264	1.75767	2.09696	2.23576	0.560525
CHMP1B	charged multivesicular body protein 1B	member of the chromatin-modifying protein/charged multivesicular body protein (CHMP) family; component of ESCRT-III	1.8	2.14516	2.10444	2.01653	0.188625
CHMP5	charged multivesicular body protein 5	member of the chromatin-modifying protein/charged multivesicular body protein (CHMP) family; component of ESCRT-III	2.03922	2.73526	1.07451	1.94966	0.833987
HGS	hepatocyte growth factor-regulated tyrosine kinase substrate	gene encodes for protein that regulates endosomal sorting and plays a critical role in the recycling and degradation of membrane receptors	1.54303	2.61447	1.43928	1.86559	0.650617
AURKB	aurora kinase B	gene encodes a member of the auora kinase subfamily of serine/threonine kinases; participates in the regulation of alignment and segregation of chromosomes during mitosis and meiosis through association with microtubules	1.98225	1.44916	2.01489	1.81543	0.317622
ATG7	autophagy related 7	gene encodes an E1-like activating enzyme essential for autophagy and cytoplasmic to vacuole transport	2.52346	1.088	1.02447	1.54531	0.8477
VPS28	VPS28 subunit of ESCRT-I	gene encodes protein subunit of the ESCRT-I complex which functions in the transport and sorting of proteins into subcellular vesicles	0.988571	2.49263	0.964614	1.48194	0.875366
CHMP4C	charged multivesicular body protein 4C	member of the chromatin-modifying protein/charged multivesicular body protein (CHMP) family; component of ESCRT-III	1.78944	0.936974	1.40818	1.3782	0.427022
SNF8	SNF8 subunit of ESCRT-II	gene encodes protein component of the ESCRT-II complex, which regulates the movement of ubiquitinylated transmembrane proteins to the lysosome for degradation	1.71758	1.21465	1.17288	1.36837	0.303144
LIPA	lipase A, lysosomal acid type	gene encodes an enzyme that functions in the lysosome to catalyze the hydrolysis of cholesteryl esters and triglycerides	1.40892	1.04468	1.6357	1.3631	0.298164
MGLL	monoglyceride lipase	gene encodes a serine hydrolase of the AB hydrolase superfamily that catalyzes the conversion of monoacylglycerides to free fatty acids and glycerol	1.98978	0.95713	0.983476	1.31013	0.588745
VPS4B	vacuolar protein sorting 4 homolog B	member of the AAA protein family (ATPases associated with diverse cellular activities), and is the homolog of the yeast Vps4 protein	2.22173	0.87861	0.792595	1.29765	0.801437
MVB12B	multivesicular body subunit 12B	gene encodes a component of the ESCRT-I complex which mediates the sorting of ubiquitinated cargo protein from the plasma membrane to the endosomal vesicle	1.64918	1.22187	0.931411	1.26749	0.361051
PDCD6IP			1.23983	1.26098	1.1099	1.20357	0.0818073
CHMP4A	charged multivesicular body protein 4A	member of the chromatin-modifying protein/charged multivesicular body protein (CHMP) family which are components of the ESCRT-III complex	1.19853	1.30475	0.99509	1.16612	0.157354
VPS4A	vacuolar protein sorting 4 homolog A	member of the AAA protein family (ATPases associated with diverse cellular activities), and is the homolog of the yeast Vps4 protein	1.89792	0.60003	0.657599	1.05185	0.733285
CHMP3	charged multivesicular body protein 3	gene encodes a protein that sorts transmembrane proteins into lysosomes/vacuoles via the multivesicular body (MVB) pathway; component of the ESCRT-III complex	1.76658	0.647864	0.701013	1.03849	0.631108
CHMP4B	charged multivesicular body protein 4B	gene encodes a member of the chromatin-modifying protein/charged multivesicular body protein (CHMP) protein family; component of the ESCRT-III complex	0.991255	0.87139	1.22097	1.02787	0.177641
NTCT			1	1	1	1	0
CEP55	centrosomal protein of 55 kDa	involved in cranial skeletal system development, establishment of protein localization, and midbody abscissionacts upstream of or within mitotic cytokinesis	0.687446	0.898315	1.3947	0.993487	0.363105
IST1	IST1 factor associated with ESCRT-III	gene encodes a protein with MIT-interacting motifs that interacts with ESCRT	1.30623	0.844465	0.79127	0.980656	0.28321
CHMP2B	charged multivesicular body protein 2B	gene encodes a component of the heteromeric ESCRT-III complex	0.752641	1.1948	0.774981	0.907472	0.24908
VPS37D	VPS37D subunit of ESCRT-I	predicted to be involved in protein targeting to membrane; component of the ESCRT I complex	1.53922	0.579422	0.515277	0.877973	0.573555
BROX	charged multivesicular body protein 2B	gene encodes protein component of ESCRT-III complex	0.691342	0.622894	1.25737	0.857201	0.348239
VPS25	vacuolar protein sorting 25 homolog	gene encodes protein component of ESCRT-II complex which functions in sorting of ubiquitinated membrane proteins during endocytosis	1.30095	0.660199	0.609431	0.856861	0.385431
STAM	signal transducing adaptor molecule	gene encodes a member of the signal-transducing adaptor molecule family; mediates bownstream signaling of cytokine receptors and plays a role in ER to Golgi trafficking; associates with HRS to form ESCRT-0	0	1.08815	1.42907	0.839073	0.746385
VTA1	vesicle trafficking 1	gene encodes protein invovled in trafficking of the multivesicular body	0.62987	1.06874	0.708418	0.802343	0.234027
MITD1	microtubule interacting and trafficking domain containing 1	protein functions as a homodimer with the N-terminus binding to ESCRT-III subunits; regulates ESCRT-III activity and is required for proper cytokinesis	0.704589	0.783845	0.916913	0.801782	0.107293
ZFYVE19	zinc finger FYVE-type containing 19	enables phosphatidylinositol-3-phosphate binding activity	0.775152	0.788959	0.727046	0.763719	0.0325013
SPAST	spastin	gene encodes a member of the AAA protein family	0.646407	0.82491	0.794622	0.755313	0.0955234
ULK3	unc-51 like kinase 3	enables protein serine/threonine kinase activity	0.525195	0.726685	0.972642	0.741507	0.224092
PDCD6	programmed cell death 6	gene encodes a calcium-binding protein belonging to the penta-EF-hand protein family	0.487706	0.811221	0.922292	0.740406	0.225782
PTPN23	protein tyrosine phosphatase non-receptor type 23	gene encodes a member of the non-receptor type protein-tyrosine phosphatase family; plays a role in ciliogenesis and is part of ESCRT pathways	0.550043	0.842058	0.771317	0.721139	0.152337
CD63	CD63 molecule	protein encoded by this gene is a member of the transmembrane 4 superfamily, also known as the tetraspanin family; mediates signal transduction events that play a role in the regulation of cell development, activation, growth and motility; cell surface glyoprotein	0.5	0.817238	0.649649	0.655629	0.158704
VPS37C	VPS37C subunit of ESCRT-I	component of the ESCRT-I complex	0.598874	0.77151	0.59509	0.655158	0.100782
CHMP6	charged multivesicular body protein 6	gene encodes a member of the chromatin-modifying protein/charged multivesicular body protein family; component of the ESCRT-III complex	0.405974	0.587696	0.954248	0.649306	0.279281
LIPE	lipase E, hormone sensitive type	converts cholesteryl esters to free cholesterol for steroid hormone production	0.517056	0.644705	0.731645	0.631135	0.107936
VPS37A	VPS37A subunit of ESCRT-I	gene belongs to the VPS37 family; component of the ESCRT-I	0.498615	0.752708	0.63827	0.629864	0.127255
STAM2	signal transducing adaptor molecule 2	adaptor protein involved in the downstream signaling of cytokine receptors	0.494113	0.641847	0.716524	0.617494	0.113188
MVB12A	multivesicular body subunit 12A	enables lipid binding activity and ubiquitin binding activity; component of ESCRT-I	0.432727	0.541817	0.817381	0.597308	0.19824
UBAP1	ubiquitin associated protein 1	gene is a member of the UBA domain family, whose members include proteins having connections to ubiquitin and the ubiquitination pathway	0.269524	0.554152	0.927903	0.58386	0.330194
VPS36	ESCRT-II subunit protein VPS36	enables ubiquitin binding activity; component of the ESCRT-II complex	0.705022	0.578971	0.431177	0.571723	0.137066
TSG101	tumor susceptibility 101	protein encoded by this gene belongs to a group of apparently inactive homologs of ubiquitin-conjugating enzymes	0	0.875903	0.682151	0.519351	0.460086
ARRDC1	arrestin domain containing 1	enables several functions, including arrestin family protein binding activity, ubiquitin protein ligase binding activity, and ubiquitin-like ligase-substrate adaptor activity	0.383377	0.551895	0.473032	0.469435	0.0843169
CHMP7	charged multivesicular body protein 7	involved in several processes, including midbody abscission, mitotic nuclear division, and vacuolar transport; component of ESCRT-III	0.454286	0.572503	0.339829	0.455539	0.116342
CHMP1A	charged multivesicular body protein 1A	gene encodes a member of the CHMP/Chmp family of proteins which are involved in multivesicular body sorting of proteins to the interiors of lysosomes	0.323636	0.524519	0.44809	0.432082	0.101393
VPS37B	VPS37B subunit of ESCRT-I	enables calcium-dependent protein binding activity; component of ESCRT-I complex	0	0.561823	0.614108	0.391977	0.340467
